# Developing a versatile technology for agroinfiltration in multiple plants

**DOI:** 10.1101/2025.05.25.656011

**Authors:** Tiange Wang, Jieyu Ge, Chengyi Qu, Hongyu Chen, Jie Li, Shun Wang, Xueying Guan, Tao Chen, Zhanfeng Si, Keming Hu, Xinhua Ding, Li Liu, Jian Zhang, Alexander S. Mishin, Ilia V. Yampolsky, Hao Du

## Abstract

*Agrobacterium*-mediated transient transformation methods are widely used in plant science and molecular pharming. However, plant immune response and post-transcriptional gene silencing (PTGS) can compromise gene expression, limiting the adaptability of these methods across plant species. The lack of a robust reporter system further hinders advancements in agroinfiltration technology. To address these challenges, we developed a fungal bioluminescence pathway (FBP)-based reporter system that utilizes caffeic acid to generate self-sustained luminescence. By incorporating NahG and P19, our FBP assay enhances transient transformation efficiency in over 20 plant families, including major crops, vegetables, ornamental plants, and trees. Furthermore, we demonstrate its utility for assessing protein localization, interactions, and transcriptional regulation in multiple plant species, thereby broadening our understanding of gene function throughout the plant kingdom.
