## Supplementary material for "Developing a versatile technology for agroinfiltration in multiple plants": Table S2.xlsx

### Sheet: Sheet1
Primer name	Primers sequence
primers for vectors
NahG-F	ATGAAAAACAATAAACTTGGCTTGCGC
NahG-R	CCCTTGACGTAGCGCACCCC
P19-F	ATGGAACGAGCTATACAAGGAAACGAC
P19-R	CTCGCTTTCTTTTTCGAAGGTTTGAGT
NahG-1300-F	gagaacacgggggactctagaATGAAAAACAATAAACTTGGCTTGC
NahG-1300-R	ttgctcaccattgttggatcCCCTTGACGTAGCGCACCC
P19-1300-F	gagaacacgggggactctagaATGGAACGAGCTATACAAGGAAACG
P19-1300-R	ttgctcaccattgttggatccTCGCTTTCTTTTTCGAAGGTTT
P19-2A-F	TTTTCTCTCTTGAAACAGGCCGGTGACGTTGAAGAGAACCCAGGTCCCATGGAACGAGCTATACAAGGA
NAHG-2A-R	CAACGTCACCGGCCTGTTTCAAGAGAGAAAAATTAGTGGCACCTGAACCCCCTTGACGTAGCGCACCCC
P19-1300-2A-R	cgatcggggaaattcgagctcTCACTCGCTTTCTTTTTCGAAGG
ABP9-F	ATGGCGTCGGAGACGACCAAGAACGTGAAG
ABP9-R	TCACCACATGGCGCTGCCCGAG
ABP9-1300-F	gagaacacgggggactctagaATGGCGTCGGAGACGACC
ABP9-1300-R	cgatcggggaaattcgagctcTCACCACATGGCGCTGCC
HaHB10-F	ATGGATTTTCATGGATTTGCCGAACAT
HaHB10-R	TCAACAAGCTGCCGATGAACTAGTGA
HaHB10-1300-F	gagaacacgggggactctagaATGGATTTTCATGGATTTGCCG
HaHB10-1300-R	cgatcggggaaattcgagctcTCAACAAGCTGCCGATGAACTAGT
VrbZIP15-F	ATGGATACTTCCGAAGAAACCCTACTCACC
VrbZIP15-R	TTAGAACATAAAAATGAATTTCATCTTTGTTCTTGAAGCT
VrbZIP15-1300-F	gagaacacgggggactctagaATGGATACTTCCGAAGAAACCCT
VrbZIP15-1300-R	cgatcggggaaattcgagctcTTAGAACATAAAAATGAATTTCATCTTTG
121AT-F	ATGGATCAACTCAGAAAAGACGC
121AT-R	ATCATTTCGCCCGTCAAGGT
121AT-1300-F	gagaacacgggggactctagaATGGATCAACTCAGAAAAGACGC
121AT-1300-R	gcccttgctcaccatggatccATCATTTCGCCCGTCAAGG
Avrpto/B-1300-F	acgacggccagtgccggtaccaagcttTACTCCAAGAATATCAAAGATACA
Avrpto/B-1300-R	gacctgcaggcatgcaagcttGATCTAGTAACATAGATGACACCGCG
Hop-F	gttaattaagttaacactagtATGAAAATACATAACGCTGGCCT
Hop-R	cttgtagtcgagctcacgcgtGACATCTCGTCTCGCCAA
Hop-1300-F	acgacggccagtgccaagcttTGAGACTTTTCAACAAAGGGTAATATC
Hop-1300-R	gacctgcaggcatgcaagcttCCGATCTAGTAACATAGATGACACCGC
AvrPphE-F	gttaattaagttaacactagtATGAGAATTCACAGTGCTGGTCAC
AvrPphE-R	cttgtagtcgagctcacgcgtTTATCTTCGTGGAGGCATGCC
AvrPphE-1300-F	acgacggccagtgccggtaccaagcttTGAGACTTTTCAACAAAGGGTAATATC
AvrPphE-1300-R	gacctgcaggcatgcaagcttCCGATCTAGTAACATAGATGACACCG
GIF1-1300-F	acgacggccagtgccggtaccaagcttTGAGACTTTTCAACAAAGGGTAATATC
GIF1-1300-R	gacctgcaggcatgcaagcttCCGATCTAGTAACATAGATGACACCG
Hop-Avrpto-F	acgacggccagtgccggtaccTGAGACTTTTCAACAAAGGGTAATATC
Hop-Avrpto-R	cttggagtaaagcttggtaccCCGATCTAGTAACATAGATGACACCG
RT-qPCR primers
Luz_qrt_F	TCCTCCTCCCTTCAATCCCA
Luz_qrt_R	AGCCTCCTCCTCGTTCCTAG
H3H_qrt_F	TGATTGGTCAGTGCCAGCTT
H3H_qrt_R	CGAGAGCCACAGCATCTTCA
NtEF1a_qrt_F	CTGCAACAAGATGGATGCTAC
NtEF1a_qrt_R	ACCAACAGGGACAGTACCAAT
VrActin_qrt_F	TGTCAGCCATACTGTCCC
VrActin_qrt_R	CCATCAGGCAACTCGTAG
GhUBQ7_qrt_F	GAAGGCATTCCACCTGACCAAC
GhUBQ7_qrt_R	CTTGACCTTCTTCTTCTTGTGCTTG
HaEF1A_qrt_F	GTGCCAGTGGGACGTGTTGA
HaEF1A_qrt_R	CGATCTGGCCAGGGTGGTTC
Ao5Srrna_qrt_F	GCGTAGAGGAACCACACCAA
Ao5Srrna_qrt_R	CCCTACAGTATCGTCACCGC
TgUBQ10_qrt_F	GTCGCACGTTGGCTGATTAC
TgUBQ10_qrt_R	GGGCTTAAAGACCACCACGA
PaUbi_qrt_F	CGTACCCTCGCCGATTACAA
PaUbi_qrt_R	CACTTTCCCAGAGTCGCCAA
BhACT2_qrt_F	TTGCTCACAGAGGCACCGCT
BhACT2_qrt_R	ACCGGTAGTACGACCACTGGCA
RhUBC_qrt_F	GCCAGAGATTGCCCATATGTA
RhUBC_qrt_R	TCACAGAGTCCTAGCAGCACA
Dpβactin_qrt_F	CCCGACTGTCCCTGTT
Dpβactin_qrt_R	CGGCGTTGTTACTTTG
HaHB10-qrt-F	GAGAACCAAAGACTCCGGCA
HaHB10-qrt-R	TCTGTTCACACGACGGACAC
HaSEP3-qrt-F	CTTCTTTCACCCGCTCGACT
HaSEP3-qrt-R	AACATGGCAACCATCCTTGC
HaFT-qrt-F	GTTTTCGTGTTGTTCCGGCA
HaFT-qrt-R	CTCCGTTGTCCACCAGATCC
HaLOX2-qrt-F	CGCCTACGGTCTACTATGGC
HaLOX2-qrt-R	GCCAAACCCCCTGCTGATTA
ZmABP9-qrt-F	CATATGGAACGCCGAGGAGT
ZmABP9-qrt-R	CCTCCGTTCTCACCTGTTCC
GhERF1-qrt-F	CCTTCTCGGTGACTTTGCCA
GhERF1-qrt-R	AGGGAGTTGATGGCTTTGGG
GhZFP1-qrt-F	TATAACCACTGAAACCAACGCC
GhZFP1-qrt-R	GACAACGTCACCCCACTCAC
GhLhcb2.4_qrt_F	TGGTGACTATGGGTGGGACA
GhLhcb2.4_qrt_R	GAACCAAACTGCCTCTCCGA
VrbZIP15-qrt-F	GGATGCTGCTGTGAGATCGA
VrbZIP15-qrt-R	AAATGCCCCAGTCTTCTGCA
VrABF1-qrt-F	TCGTCCTCTTCCTCCCTTCA
VrABF1-qrt-R	TGCCCTTGCTGAATTTCCCT
VrSAHH1-qrt-F	GCTGAGTTCCAGATCGTGCT
VrSAHH1-qrt-R	CTCCCACTAGCCTGCATCTG
VrWARKY12-qrt-F	TGATCCCTTTTGCAGCACCA
VrWARKY12-qrt-R	AGCATCAGAATCAGGGCACG
