## Supplementary material for "Developing a versatile technology for agroinfiltration in multiple plants": Table S3.xlsx

### Sheet: Sheet1
Table S2 Vectors used in this study
Plasmid Name	Fungal Biolumineacent Pathway Components	Plasmid Type	Resistance
pCAMBIA1300-YFP	p35S:YFP:tNos	T-DNA	KmR
pCAMBIA1300-NahG-YFP	p35S:NahG:YFP:tNos	T-DNA	KmR
pCAMBIA1300-P19-YFP	p35S:P19:YFP:tNos	T-DNA	KmR
pCAMBIA1300-NahG-P19	p35S:NahG:p2A:P19:tNos	T-DNA	KmR
pYLTAC380MF-G5	p35S:NnHisps:tNos:p35S:NnCPH:tNos:p35S:NnH3H:tNos:p35S:AnNPGA:tNos:p35S:NnLuz:tNos	T-DNA	KmR
pYLTAC380MF-G4	p35S:NnHisps:tNos:p35S:NnCPH:tNos:p35S:NnH3H:tNos:p35S:AnNPGA:tNos	T-DNA	KmR
pCAMBIA1300-GhBHLH121-eGFP	p35S:GhBHLH121:eGFP:tNos	T-DNA	KmR
pCAMBIA1300-cLUC-GhbHLH121	p35S:cLUC:GhbHLH121:tE9	T-DNA	KmR
pCAMBIA1300-GhPYE-nLUC	p35S:GhPYE:nLUC:tE9	T-DNA	KmR
pCAMBIA1300-ZmABP9	p35S:ZmABP9:tNos	T-DNA	KmR
pCAMBIA1300-HaHB10	p35S:HaHB10:tNos	T-DNA	KmR
pCAMBIA1300-VrbZIP15	p35S:VrbZIP15:tNos	T-DNA	KmR
pCAMBIA1300-Avrpto-NahG	p35S:Avrpto:FLAG:tNos:p35S:NahG:YFP:tNos	T-DNA	KmR
pCAMBIA1300-AvrptoB-NahG	p35S:AvrptoB:HA:tNos:p35S:NahG:YFP:tNos	T-DNA	KmR
pCAMBIA1300-HopF2-NahG	p35S:HopF2:FLAG:tNos:p35S:NahG:YFP:tNos	T-DNA	KmR
pCAMBIA1300-AvrPphE-NahG	p35S:AvrPphE:FLAG:tNos:p35S:NahG:YFP:tNos	T-DNA	KmR
pCAMBIA1300-GIF1-NahG	p35S:GIF1:FLAG:tNos:p35S:NahG:YFP:tNos	T-DNA	KmR
pCAMBIA1300-HopF2-AvrptoB-NahG	p35S:HopF2:FLAG:tNos:p35S:AvrptoB:HA:tNos:p35S:NahG:YFP:tNos	T-DNA	KmR
pCAMBIA1300-p35S-NLS-mCherry	p35S:NLS:mCherry:tNos	T-DNA	KmR
